# Genome polarisation for detecting barriers to geneflow

**DOI:** 10.1101/2022.03.24.485605

**Authors:** Stuart J. E. Baird, Jan Petružela, Izar Jaroň, Pavel Škrabánek, Natália Martínková

## Abstract

1. Semi-permeable barriers to geneflow in principle allow distantly related organisms to capture and exchange pre-adapted genes potentially speeding adaptation. However, describing barriers to geneflow on a genomic scale is non-trivial.
2. We extend classic diagnostic allele counting measures of geneflow across a barrier to the case of genome-scale data. Diagnostic index expectation maximisation (*diem*) polarises the labelling of bistate markers with respect to the sides of a barrier. An initial state of ignorance is enforced by starting with randomly generated marker polarisations. This means there is no prior on population or taxon membership of the genomes concerned. Using a deterministic data labelling, small numbers of classic diagnostic markers can be replaced by large numbers of markers, each with a diagnostic index. Individuals’ hybrid indices (genome admixture proportions) are then calculated genome wide conditioned on marker diagnosticity; within diploid, haplodiploid and/or haploid genome compartments; or indeed over any subset of markers, allowing classical cline width/barrier strength comparisons along genomes. Along-genome barrier strength heterogeneity allows for barrier regions to be identified. Further, blocks of genetic material that have introgressed across a barrier are easily identified with high power.
3. *diem* indicates panmixis among *Myotis myotis* bat genomes, with a barrier separating low data quality outliers. In a *Mus musculus domesticus*/*Mus spretus* system, *diem* adds multiple introgressions of olfactory (and vomeronasal) gene clusters in one direction to previous demonstrations of a pesticide resistance gene introgressing in the opposite direction across a strong species barrier.
4. *diem* is a genomes analysis solution which scales over reduced representation genomics of thousands of markers to treatment of all variant sites in large genomes. While the method lends itself to visualisation, its output of markers with barrier-informative annotation will fuel research in population genetics, phylogenetics and association studies. *diem* can equip such downstream applications with millions of informative markers.
