## Supplemental Table S1 for "Genome polarisation for detecting barriers to geneflow"

BioSample	species	geographic.origin	BioProject	HI
SAMEA3678841	Mus musculus domesticus	France, Massif Central	PRJEB11897	0.023342751
SAMEA3678856	Mus musculus domesticus	France, Massif Central	PRJEB11897	0.023599911
SAMEA3678969	Mus musculus domesticus	France, Massif Central	PRJEB11897	0.025193855
SAMEA3678842	Mus musculus domesticus	France, Massif Central	PRJEB11897	0.025317562
SAMEA3678955	Mus musculus domesticus	France, Massif Central	PRJEB11897	0.025378912
SAMEA3678940	Mus musculus domesticus	France, Massif Central	PRJEB11897	0.02630627
SAMEA3678970	Mus musculus domesticus	France, Massif Central	PRJEB11897	0.026446012
SAMEA3678925	Mus musculus domesticus	France, Massif Central	PRJEB11897	0.02921759
SAMEA3403364	Mus musculus domesticus	France	PRJEB9450	0.031307504
SAMEA3403369	Mus musculus domesticus	France	PRJEB9450	0.031384605
SAMEA3403370	Mus musculus domesticus	France	PRJEB9450	0.031439986
SAMEA3403371	Mus musculus domesticus	France	PRJEB9450	0.031588965
SAMEA3403366	Mus musculus domesticus	France	PRJEB9450	0.032235474
SAMEA3403368	Mus musculus domesticus	France	PRJEB9450	0.03238131
SAMEA3403367	Mus musculus domesticus	France	PRJEB9450	0.033822482
SAMEA3678859	Mus musculus domesticus	Germany, Cologne-Bonn	PRJEB11897	0.042924058
SAMEA3678858	Mus musculus domesticus	Germany, Cologne-Bonn	PRJEB11897	0.042937503
SAMEA3678855	Mus musculus domesticus	Germany, Cologne-Bonn	PRJEB11897	0.042938795
SAMEA3678973	Mus musculus domesticus	Germany, Cologne-Bonn	PRJEB11897	0.043712261
SAMEA3678775	Mus musculus domesticus	Germany, Cologne-Bonn	PRJEB11897	0.044122602
SAMEA3678860	Mus musculus domesticus	Germany, Cologne-Bonn	PRJEB11897	0.044531427
SAMN05328064	Mus musculus domesticus	Morocco, Azemmour	PRJNA326865	0.049561417
SAMN05328056	Mus musculus domesticus	Algeria, Oran	PRJNA326865	0.051007001
SAMN05328060	Mus musculus domesticus	Spain, Barcelona	PRJNA326865	0.052538463
SAMN05328057	Mus musculus domesticus	Cyprus, Akrotiri	PRJNA326865	0.05409977
SAMN05328065	Mus musculus domesticus	French Polynesia, Tahiti	PRJNA326865	0.055233803
SAMEA3678857	Mus musculus domesticus	Germany, Cologne-Bonn	PRJEB11897	0.056470961
SAMN05328059	Mus musculus domesticus	Denmark, Odis	PRJNA326865	0.057161333
SAMN05328055	Mus musculus domesticus	Israel, Kafar Galim	PRJNA326865	0.058429092
SAMN05328062	Mus musculus domesticus	Israel, Keshet	PRJNA326865	0.071238704
SAMN05328061	Mus musculus domesticus	Georgia, Adjarie	PRJNA326865	0.075494083
SAMN05328067	Mus musculus domesticus	Tunisia, Monastir	PRJNA326865	0.080307662
SAMN05328066	Mus musculus domesticus	France, Toulouse	PRJNA326865	0.092447295
SAMN05328063	Mus musculus domesticus	Italy, Orcetto	PRJNA326865	0.097271557
SAMN05328054	Mus musculus domesticus	Tunisia, Monastir	PRJNA326865	0.101253074
SAMN05328058	Mus musculus domesticus	Cyprus, Paphos	PRJNA326865	0.10835503
SAMN05328079	Mus spretus	Tunisia, Fondouk Djedid	PRJNA326865	0.730981831
SAMN05328077	Mus spretus	Spain, Grenade	PRJNA326865	0.803788042
SAMN05328078	Mus spretus	France, Montpellier	PRJNA326865	0.815471247
SAMN11309986	Mus spretus	NA	PRJNA530260	0.857031539
SAMN11309988	Mus spretus	NA	PRJNA530260	0.857785927
SAMN11309989	Mus spretus	NA	PRJNA530260	0.858990647
SAMN11309985	Mus spretus	NA	PRJNA530260	0.859179205
SAMN11309987	Mus spretus	NA	PRJNA530260	0.865587182
SAMN11309990	Mus spretus	NA	PRJNA530260	0.87233725
SAMEA898047	Mus spretus	NA	PRJEB2002	0.904582437
SAMEA3650363	Mus spretus	Spain, Madrid	PRJEB11742	0.913136525
SAMEA3650366	Mus spretus	Spain, Madrid	PRJEB11742	0.913893537
SAMEA3650365	Mus spretus	Spain, Madrid	PRJEB11742	0.915149309
SAMEA3650364	Mus spretus	Spain, Madrid	PRJEB11742	0.915567127
SAMEA3650367	Mus spretus	Spain, Madrid	PRJEB11742	0.915767072
SAMEA3650369	Mus spretus	Spain, Madrid	PRJEB11742	0.915908652
SAMEA3650370	Mus spretus	Spain, Madrid	PRJEB11742	0.916419069
SAMN10922059	Mus spretus	NA	PRJNA521990	0.918209573
SAMEA3650368	Mus spretus	Spain, Madrid	PRJEB11742	0.919858917
SAMN10922061	Mus spretus	NA	NA	0.920197274
SAMN10922057	Mus spretus	NA	PRJNA521990	0.922060538
SAMN10922060	Mus spretus	NA	PRJNA521990	0.923187004
SAMN10922056	Mus spretus	NA	PRJNA521990	0.925053647
SAMN10922065	Mus spretus	NA	PRJNA521990	0.926698596
SAMN10922058	Mus spretus	NA	PRJNA521990	0.926976349
SAMN10922063	Mus spretus	NA	PRJNA521990	0.927974757
SAMN10922064	Mus spretus	NA	PRJNA521990	0.92841926
SAMN10922086	Mus spretus	NA	PRJNA521990	0.929527681
SAMN10922062	Mus spretus	NA	PRJNA521990	0.929535598
SAMN10922049	Mus spretus	NA	PRJNA521990	0.931204891
SAMN10922085	Mus spretus	NA	PRJNA521990	0.93138266
SAMN10922087	Mus spretus	NA	PRJNA521990	0.93184912
SAMN10922048	Mus spretus	NA	PRJNA521990	0.933069281
