## Supplemental Table S2 for "Genome polarisation for detecting barriers to geneflow"

CommandLineJob	*	*	*	TH%	rep	job	server	CPU	reserved mem	used mem	% res mem used	name	CPU time	Wall time	job time	% Wall time used	state	*	host/cpu	queue	time created
11520908.meta-pbs.metacentrum.cz	fish	sub	diem.sh	10%	1	11520908.meta-pbs.metacentrum.cz	cerit	16	16gb	149mb	1%	diem	0.00.29	18%	0.00.10	0%	F - finished (exit 0)		global@cerit-pbs.cerit-sc.cz	5/18/22	10.52 am
11520915.meta-pbs.metacentrum.cz	fish	sub	diem.sh	10%	2	11520915.meta-pbs.metacentrum.cz	cerit	16	16gb	139mb	1%	diem	0.00.37	19%	0.00.12	0%	F - finished (exit 0)		global@cerit-pbs.cerit-sc.cz	5/18/22	10.56 am
11520917.meta-pbs.metacentrum.cz	fish	sub	diem.sh	10%	3	11520917.meta-pbs.metacentrum.cz	cerit	16	16gb	133mb	1%	diem	0.00.26	16%	0.00.10	0%	F - finished (exit 0)		global@cerit-pbs.cerit-sc.cz	5/18/22	10.57 am
11520924.meta-pbs.metacentrum.cz	fish	sub	diem.sh	10%	4	11520924.meta-pbs.metacentrum.cz	meta	16	16gb	160mb	1%	diem	0.00.43	10%	0.00.28	1%	F - finished (exit 0)		q_2h@meta-pbs.metacentrum.cz	5/18/22	10.58 am
11520929.meta-pbs.metacentrum.cz	fish	sub	diem.sh	10%	5	11520929.meta-pbs.metacentrum.cz	cerit	16	16gb	146mb	1%	diem	0.00.42	15%	0.00.17	0%	F - finished (exit 0)		global@cerit-pbs.cerit-sc.cz	5/18/22	10.58 am
11520932.meta-pbs.metacentrum.cz	fish	sub	diem.sh	10%	6	11520932.meta-pbs.metacentrum.cz	cerit	16	16gb	137mb	1%	diem	0.00.32	18%	0.00.11	0%	F - finished (exit 0)		global@cerit-pbs.cerit-sc.cz	5/18/22	10.59 am
11520935.meta-pbs.metacentrum.cz	fish	sub	diem.sh	10%	7	11520935.meta-pbs.metacentrum.cz	cerit	16	16gb	122mb	1%	diem	0.00.22	15%	0.00.09	0%	F - finished (exit 0)		global@cerit-pbs.cerit-sc.cz	5/18/22	11.00 am
11520977.meta-pbs.metacentrum.cz	fish	sub	diem.sh	10%	8	11520977.meta-pbs.metacentrum.cz	cerit	16	16gb	148mb	1%	diem	0.00.28	15%	0.00.12	0%	F - finished (exit 0)		global@cerit-pbs.cerit-sc.cz	5/18/22	11.01 am
11520981.meta-pbs.metacentrum.cz	fish	sub	diem.sh	10%	9	11520981.meta-pbs.metacentrum.cz	cerit	16	16gb	165mb	1%	diem	0.00.42	14%	0.00.19	1%	F - finished (exit 0)		global@cerit-pbs.cerit-sc.cz	5/18/22	11.02 am
11520983.meta-pbs.metacentrum.cz	fish	sub	diem.sh	10%	10	11520983.meta-pbs.metacentrum.cz	cerit	16	16gb	139mb	1%	diem	0.00.36	16%	0.00.14	0%	F - finished (exit 0)		global@cerit-pbs.cerit-sc.cz	5/18/22	11.02 am
11522998.meta-pbs.metacentrum.cz	fish	sub	diem.sh	20%	1	11522998.meta-pbs.metacentrum.cz	cerit	16	16gb	607mb	4%	diem	0.04.29	40%	0.00.42	1%	F - finished (exit 0)		global@cerit-pbs.cerit-sc.cz	5/18/22	11.14 am
11522999.meta-pbs.metacentrum.cz	fish	sub	diem.sh	20%	2	11522999.meta-pbs.metacentrum.cz	cerit	16	16gb	782mb	5%	diem	0.04.57	53%	0.00.35	1%	F - finished (exit 0)		global@cerit-pbs.cerit-sc.cz	5/18/22	11.15 am
11523001.meta-pbs.metacentrum.cz	fish	sub	diem.sh	20%	3	11523001.meta-pbs.metacentrum.cz	cerit	16	16gb	774mb	5%	diem	0.05.10	51%	0.00.38	1%	F - finished (exit 0)		global@cerit-pbs.cerit-sc.cz	5/18/22	11.16 am
11523004.meta-pbs.metacentrum.cz	fish	sub	diem.sh	20%	4	11523004.meta-pbs.metacentrum.cz	cerit	16	16gb	575mb	4%	diem	0.03.38	50%	0.00.27	1%	F - finished (exit 0)		global@cerit-pbs.cerit-sc.cz	5/18/22	11.16 am
11523006.meta-pbs.metacentrum.cz	fish	sub	diem.sh	20%	5	11523006.meta-pbs.metacentrum.cz	cerit	16	16gb	777mb	5%	diem	0.05.06	50%	0.00.38	1%	F - finished (exit 0)		global@cerit-pbs.cerit-sc.cz	5/18/22	11.17 am
11523009.meta-pbs.metacentrum.cz	fish	sub	diem.sh	20%	6	11523009.meta-pbs.metacentrum.cz	cerit	16	16gb	764mb	5%	diem	0.04.10	52%	0.00.30	1%	F - finished (exit 0)		global@cerit-pbs.cerit-sc.cz	5/18/22	11.17 am
11523013.meta-pbs.metacentrum.cz	fish	sub	diem.sh	20%	7	11523013.meta-pbs.metacentrum.cz	cerit	16	16gb	769mb	5%	diem	0.06.00	55%	0.00.41	1%	F - finished (exit 0)		global@cerit-pbs.cerit-sc.cz	5/18/22	11.18 am
11523015.meta-pbs.metacentrum.cz	fish	sub	diem.sh	20%	8	11523015.meta-pbs.metacentrum.cz	cerit	16	16gb	766mb	5%	diem	0.05.04	51%	0.00.37	1%	F - finished (exit 0)		global@cerit-pbs.cerit-sc.cz	5/18/22	11.18 am
11523018.meta-pbs.metacentrum.cz	fish	sub	diem.sh	20%	9	11523018.meta-pbs.metacentrum.cz	cerit	16	16gb	768mb	5%	diem	0.03.41	51%	0.00.27	1%	F - finished (exit 0)		global@cerit-pbs.cerit-sc.cz	5/18/22	11.19 am
11523019.meta-pbs.metacentrum.cz	fish	sub	diem.sh	20%	10	11523019.meta-pbs.metacentrum.cz	cerit	16	16gb	847mb	5%	diem	0.05.13	51%	0.00.38	1%	F - finished (exit 0)		global@cerit-pbs.cerit-sc.cz	5/18/22	11.19 am
11523054.meta-pbs.metacentrum.cz	fish	sub	diem.sh	30%	1	11523054.meta-pbs.metacentrum.cz	cerit	16	16gb	3gb	16%	diem	0.18.17	56%	0.02.03	3%	F - finished (exit 0)		global@cerit-pbs.cerit-sc.cz	5/18/22	11.31 am
11523400.meta-pbs.metacentrum.cz	fish	sub	diem.sh	30%	1	11523400.meta-pbs.metacentrum.cz	cerit	16	32gb	3gb	9%	diem	0.22.47	55%	0.02.34	4%	F - finished (exit 0)		global@cerit-pbs.cerit-sc.cz	5/18/22	11.36 am
11523021.meta-pbs.metacentrum.cz	fish	sub	diem.sh	30%	2	11523021.meta-pbs.metacentrum.cz	cerit	16	16gb	3gb	16%	diem	0.22.20	56%	0.02.30	4%	F - finished (exit 0)		global@cerit-pbs.cerit-sc.cz	5/18/22	11.21 am
11523402.meta-pbs.metacentrum.cz	fish	sub	diem.sh	30%	3	11523402.meta-pbs.metacentrum.cz	cerit	16	32gb	3gb	8%	diem	0.22.24	64%	0.02.11	4%	F - finished (exit 0)		global@cerit-pbs.cerit-sc.cz	5/18/22	11.37 am
11523024.meta-pbs.metacentrum.cz	fish	sub	diem.sh	30%	4	11523024.meta-pbs.metacentrum.cz	cerit	16	16gb	3gb	16%	diem	0.17.57	52%	0.02.09	4%	F - finished (exit 0)		global@cerit-pbs.cerit-sc.cz	5/18/22	11.22 am
11523025.meta-pbs.metacentrum.cz	fish	sub	diem.sh	30%	5	11523025.meta-pbs.metacentrum.cz	cerit	16	16gb	3gb	17%	diem	0.14.38	57%	0.01.37	3%	F - finished (exit 0)		global@cerit-pbs.cerit-sc.cz	5/18/22	11.22 am
11523028.meta-pbs.metacentrum.cz	fish	sub	diem.sh	30%	6	11523028.meta-pbs.metacentrum.cz	cerit	16	16gb	3gb	17%	diem	0.18.54	53%	0.02.15	4%	F - finished (exit 0)		global@cerit-pbs.cerit-sc.cz	5/18/22	11.23 am
11523029.meta-pbs.metacentrum.cz	fish	sub	diem.sh	30%	7	11523029.meta-pbs.metacentrum.cz	cerit	16	16gb	3gb	17%	diem	0.12.55	54%	0.01.29	2%	F - finished (exit 0)		global@cerit-pbs.cerit-sc.cz	5/18/22	11.23 am
11523031.meta-pbs.metacentrum.cz	fish	sub	diem.sh	30%	8	11523031.meta-pbs.metacentrum.cz	cerit	16	16gb	3gb	16%	diem	0.25.31	57%	0.02.49	5%	F - finished (exit 0)		global@cerit-pbs.cerit-sc.cz	5/18/22	11.24 am
11523033.meta-pbs.metacentrum.cz	fish	sub	diem.sh	30%	9	11523033.meta-pbs.metacentrum.cz	cerit	16	16gb	3gb	17%	diem	0.20.31	58%	0.02.12	4%	F - finished (exit 0)		global@cerit-pbs.cerit-sc.cz	5/18/22	11.24 am
11523034.meta-pbs.metacentrum.cz	fish	sub	diem.sh	30%	10	11523034.meta-pbs.metacentrum.cz	cerit	16	16gb	3gb	17%	diem	0.22.07	57%	0.02.26	4%	F - finished (exit 0)		global@cerit-pbs.cerit-sc.cz	5/18/22	11.25 am
11495306.meta-pbs.metacentrum.cz	fish	sub	diem.sh	40%	1	11495306.meta-pbs.metacentrum.cz	cerit	16	16gb	11gb	66%	diem	1.17.36	60%	0.08.04	3%	F - finished (exit 0)		global@cerit-pbs.cerit-sc.cz	5/16/22	1.43 pm
11495339.meta-pbs.metacentrum.cz	fish	sub	diem.sh	40%	2	11495339.meta-pbs.metacentrum.cz	cerit	16	16gb	10gb	64%	diem	1.04.53	55%	0.07.20	37%	F - finished (exit 0)		global@cerit-pbs.cerit-sc.cz	5/16/22	2.05 pm
11495345.meta-pbs.metacentrum.cz	fish	sub	diem.sh	40%	3	11495345.meta-pbs.metacentrum.cz	cerit	16	16gb	13gb	80%	diem	1.22.20	55%	0.09.22	47%	F - finished (exit 0)		global@cerit-pbs.cerit-sc.cz	5/16/22	2.06 pm
11495353.meta-pbs.metacentrum.cz	fish	sub	diem.sh	40%	4	11495353.meta-pbs.metacentrum.cz	cerit	16	16gb	10gb	65%	diem	0.56.16	57%	0.06.13	31%	F - finished (exit 0)		global@cerit-pbs.cerit-sc.cz	5/16/22	2.07 pm
11495356.meta-pbs.metacentrum.cz	fish	sub	diem.sh	40%	5	11495356.meta-pbs.metacentrum.cz	cerit	16	16gb	11gb	66%	diem	1.00.18	56%	0.06.47	34%	F - finished (exit 0)		global@cerit-pbs.cerit-sc.cz	5/16/22	2.07 pm
11495360.meta-pbs.metacentrum.cz	fish	sub	diem.sh	40%	6	11495360.meta-pbs.metacentrum.cz	cerit	16	16gb	10gb	66%	diem	1.05.11	57%	0.07.12	36%	F - finished (exit 0)		global@cerit-pbs.cerit-sc.cz	5/16/22	2.08 pm
11495363.meta-pbs.metacentrum.cz	fish	sub	diem.sh	40%	7	11495363.meta-pbs.metacentrum.cz	cerit	16	16gb	13gb	80%	diem	1.13.38	56%	0.08.14	41%	F - finished (exit 0)		global@cerit-pbs.cerit-sc.cz	5/16/22	2.09 pm
11495366.meta-pbs.metacentrum.cz	fish	sub	diem.sh	40%	8	11495366.meta-pbs.metacentrum.cz	cerit	16	16gb	11gb	66%	diem	1.03.14	56%	0.07.07	36%	F - finished (exit 0)		global@cerit-pbs.cerit-sc.cz	5/16/22	2.09 pm
11495367.meta-pbs.metacentrum.cz	fish	sub	diem.sh	40%	9	11495367.meta-pbs.metacentrum.cz	cerit	16	16gb	10gb	64%	diem	0.57.03	56%	0.06.20	32%	F - finished (exit 0)		global@cerit-pbs.cerit-sc.cz	5/16/22	2.10 pm
11495368.meta-pbs.metacentrum.cz	fish	sub	diem.sh	40%	10	11495368.meta-pbs.metacentrum.cz	cerit	16	16gb	11gb	67%	diem	1.04.08	57%	0.07.01	35%	F - finished (exit 0)		global@cerit-pbs.cerit-sc.cz	5/16/22	2.10 pm
11495783.meta-pbs.metacentrum.cz	fish	sub	diem.sh	50%	1	11495783.meta-pbs.metacentrum.cz	cerit	16	32gb	26gb	80%	diem	2.45.17	63%	0.16.28	41%	F - finished (exit 0)		global@cerit-pbs.cerit-sc.cz	5/16/22	2.25 pm
11495815.meta-pbs.metacentrum.cz	fish	sub	diem.sh	50%	2	11495815.meta-pbs.metacentrum.cz	cerit	16	32gb	31gb	97%	diem	3.52.04	63%	0.23.12	58%	F - finished (exit 0)		global@cerit-pbs.cerit-sc.cz	5/16/22	2.48 pm
11495870.meta-pbs.metacentrum.cz	fish	sub	diem.sh	50%	3	11495870.meta-pbs.metacentrum.cz	cerit	16	32gb	25gb	77%	diem	3.07.54	41%	0.28.19	71%	F - finished (exit 0)		global@cerit-pbs.cerit-sc.cz	5/16/22	2.50 pm
11495871.meta-pbs.metacentrum.cz	fish	sub	diem.sh	50%	4	11495871.meta-pbs.metacentrum.cz	cerit	16	32gb	32gb	100%	diem	4.04.42	41%	0.37.37	94%	F - finished (exit 0)		global@cerit-pbs.cerit-sc.cz	5/16/22	2.50 pm
11495873.meta-pbs.metacentrum.cz	fish	sub	diem.sh	50%	5	11495873.meta-pbs.metacentrum.cz	cerit	16	32gb	32gb	100%	diem	4.02.40	52%	0.29.17	73%	F - finished (exit 0)		global@cerit-pbs.cerit-sc.cz	5/16/22	2.51 pm
11495875.meta-pbs.metacentrum.cz	fish	sub	diem.sh	50%	6	11495875.meta-pbs.metacentrum.cz	cerit	16	32gb	25gb	79%	diem	2.53.11	57%	0.19.09	48%	F - finished (exit 0)		global@cerit-pbs.cerit-sc.cz	5/16/22	2.52 pm
11495876.meta-pbs.metacentrum.cz	fish	sub	diem.sh	50%	7	11495876.meta-pbs.metacentrum.cz	cerit	16	32gb	31gb	98%	diem	3.46.02	55%	0.25.45	64%	F - finished (exit 0)		global@cerit-pbs.cerit-sc.cz	5/16/22	2.52 pm
11495877.meta-pbs.metacentrum.cz	fish	sub	diem.sh	50%	8	11495877.meta-pbs.metacentrum.cz	cerit	16	32gb	25gb	80%	diem	2.41.43	57%	0.17.46	44%	F - finished (exit 0)		global@cerit-pbs.cerit-sc.cz	5/16/22	2.53 pm
11495878.meta-pbs.metacentrum.cz	fish	sub	diem.sh	50%	9	11495878.meta-pbs.metacentrum.cz	cerit	16	32gb	25gb	78%	diem	2.41.28	57%	0.17.48	45%	F - finished (exit 0)		global@cerit-pbs.cerit-sc.cz	5/16/22	2.53 pm
11495879.meta-pbs.metacentrum.cz	fish	sub	diem.sh	50%	10	11495879.meta-pbs.metacentrum.cz	cerit	16	32gb	26gb	81%	diem	2.35.17	57%	0.16.59	42%	F - finished (exit 0)		global@cerit-pbs.cerit-sc.cz	5/16/22	2.54 pm
11500928.meta-pbs.metacentrum.cz	fish	sub	diem.sh	60%	1	11500928.meta-pbs.metacentrum.cz	cerit	8	64gb	48gb	74%	diem	5.41.05	70%	1.00.57	76%	F - finished (exit 0)		global@cerit-pbs.cerit-sc.cz	5/17/22	8.18 am
11520884.meta-pbs.metacentrum.cz	fish	sub	diem.sh	60%	1	11520884.meta-pbs.metacentrum.cz	elixir	16	64gb	64gb	100%	diem	9.21.16	63%	0.56.01	47%	F - finished (exit 0)		global@elixir-pbs.elixir-czech.cz	5/18/22	10.41 am
11500960.meta-pbs.metacentrum.cz	fish	sub	diem.sh	60%	2	11500960.meta-pbs.metacentrum.cz	cerit	8	64gb	48gb	74%	diem	7.17.01	69%	1.19.30	99%	F - finished (exit 0)		global@cerit-pbs.cerit-sc.cz	5/17/22	8.54 am
11520886.meta-pbs.metacentrum.cz	fish	sub	diem.sh	60%	2	11520886.meta-pbs.metacentrum.cz	meta	16	64gb	54gb	84%	diem	6.06.39	60%	0.38.10	32%	F - finished (exit 0)		q_2h@meta-pbs.metacentrum.cz	5/18/22	10.41 am
11500961.meta-pbs.metacentrum.cz	fish	sub	diem.sh	60%	3	11500961.meta-pbs.metacentrum.cz	cerit	8	64gb	47gb	74%	diem	7.11.43	68%	1.19.38	100%	F - finished (exit 0)		global@cerit-pbs.cerit-sc.cz	5/17/22	8.55 am
11520888.meta-pbs.metacentrum.cz	fish	sub	diem.sh	60%	3	11520888.meta-pbs.metacentrum.cz	meta	16	64gb	55gb	86%	diem	5.51.36	58%	0.38.04	32%	F - finished (exit 0)		q_2h@meta-pbs.metacentrum.cz	5/18/22	10.42 am
11500962.meta-pbs.metacentrum.cz	fish	sub	diem.sh	60%	4	11500962.meta-pbs.metacentrum.cz	cerit	8	64gb	45gb	70%	diem	6.07.43	68%	1.07.32	84%	F - finished (exit 0)		global@cerit-pbs.cerit-sc.cz	5/17/22	8.56 am
11520891.meta-pbs.metacentrum.cz	fish	sub	diem.sh	60%	4	11520891.meta-pbs.metacentrum.cz	meta	16	64gb	55gb	86%	diem	8.10.55	63%	0.48.48	41%	F - finished (exit 0)		q_2h@meta-pbs.metacentrum.cz	5/18/22	10.44 am
11501353.meta-pbs.metacentrum.cz	fish	sub	diem.sh	60%	5	11501353.meta-pbs.metacentrum.cz	cerit	8	128gb	48gb	38%	diem	9.12.31	70%	1.38.31	82%	F - finished (exit 0)		global@cerit-pbs.cerit-sc.cz	5/17/22	11.03 am
11520893.meta-pbs.metacentrum.cz	fish	sub	diem.sh	60%	5	11520893.meta-pbs.metacentrum.cz	cerit	16	64gb	64gb	100%	diem	6.49.29	57%	0.45.00	38%	F - finished (exit 0)		global@cerit-pbs.cerit-sc.cz	5/18/22	10.45 am
11500988.meta-pbs.metacentrum.cz	fish	sub	diem.sh	60%	6	11500988.meta-pbs.metacentrum.cz	cerit	8	64gb	51gb	79%	diem	5.40.19	70%	1.00.30	76%	F - finished (exit 0)		global@cerit-pbs.cerit-sc.cz	5/17/22	9.27 am
11520895.meta-pbs.metacentrum.cz	fish	sub	diem.sh	60%	6	11520895.meta-pbs.metacentrum.cz	meta	16	64gb	64gb	100%	diem	9.41.19	64%	0.56.41	47%	F - finished (exit 0)		q_2h@meta-pbs.metacentrum.cz	5/18/22	10.45 am
11501354.meta-pbs.metacentrum.cz	fish	sub	diem.sh	60%	7	11501354.meta-pbs.metacentrum.cz	cerit	8	128gb	47gb	37%	diem	8.32.24	71%	1.30.42	76%	F - finished (exit 0)		global@cerit-pbs.cerit-sc.cz	5/17/22	11.03 am
11520896.meta-pbs.metacentrum.cz	fish	sub	diem.sh	60%	7	11520896.meta-pbs.metacentrum.cz	meta	16	64gb	55gb	86%	diem	5.53.33	58%	0.38.07	32%	F - finished (exit 0)		q_2h@meta-pbs.metacentrum.cz	5/18/22	10.46 am
11500990.meta-pbs.metacentrum.cz	fish	sub	diem.sh	60%	8	11500990.meta-pbs.metacentrum.cz	cerit	8	64gb	45gb	71%	diem	7.21.38	72%	1.16.45	96%	F - finished (exit 0)		global@cerit-pbs.cerit-sc.cz	5/17/22	9.28 am
11520898.meta-pbs.metacentrum.cz	fish	sub	diem.sh	60%	8	11520898.meta-pbs.metacentrum.cz	meta	16	64gb	55gb	85%	diem	5.16.32	59%	0.33.20	28%	F - finished (exit 0)		q_2h@meta-pbs.metacentrum.cz	5/18/22	10.47 am
11500991.meta-pbs.metacentrum.cz	fish	sub	diem.sh	60%	9	11500991.meta-pbs.metacentrum.cz	cerit	8	64gb	44gb	69%	diem	7.12.11	72%	1.15.21	94%	F - finished (exit 0)		global@cerit-pbs.cerit-sc.cz	5/17/22	9.29 am
11520901.meta-pbs.metacentrum.cz	fish	sub	diem.sh	60%	9	11520901.meta-pbs.metacentrum.cz	cerit	16	64gb	54gb	85%	diem	6.20.02	57%	0.42.01	35%	F - finished (exit 0)		global@cerit-pbs.cerit-sc.cz	5/18/22	10.47 am
11500994.meta-pbs.metacentrum.cz	fish	sub	diem.sh	60%	10	11500994.meta-pbs.metacentrum.cz	cerit	8	64gb	46gb	72%	diem	4.27.33	69%	0.48.26	61%	F - finished (exit 0)		global@cerit-pbs.cerit-sc.cz	5/17/22	9.30 am
11520903.meta-pbs.metacentrum.cz	fish	sub	diem.sh	60%	10	11520903.meta-pbs.metacentrum.cz	cerit	16	64gb	55gb	86%	diem	5.17.57	58%	0.34.26	29%	F - finished (exit 0)		global@cerit-pbs.cerit-sc.cz	5/18/22	10.48 am
11502221.meta-pbs.metacentrum.cz	fish	sub	diem.sh	70%	1	11502221.meta-pbs.metacentrum.cz	cerit	8	128gb	84gb	66%	diem	14.35.54	70%	2.35.54	65%	F - finished (exit 0)		global@cerit-pbs.cerit-sc.cz	5/17/22	11.57 am
11520635.meta-pbs.metacentrum.cz	fish	sub	diem.sh	70%	1	11520635.meta-pbs.metacentrum.cz	cerit	16	128gb	102gb	80%	diem	15.08.14	58%	1.37.57	82%	F - finished (exit 0)		global@cerit-pbs.cerit-sc.cz	5/18/22	10.13 am
11502248.meta-pbs.metacentrum.cz	fish	sub	diem.sh	70%	2	11502248.meta-pbs.metacentrum.cz	cerit	8	128gb	80gb	62%	diem	9.57.00	72%	1.43.20	43%	F - finished (exit 0)		global@cerit-pbs.cerit-sc.cz	5/17/22	12.07 pm
11526892.meta-pbs.metacentrum.cz	fish	sub	diem.sh	70%	2	11526892.meta-pbs.metacentrum.cz	cerit	16	128gb	103gb	80%	diem	11.22.40	61%	1.10.16	29%	F - finished (exit 0)		global@cerit-pbs.cerit-sc.cz	5/18/22	1.53 pm
11502257.meta-pbs.metacentrum.cz	fish	sub	diem.sh	70%	3	11502257.meta-pbs.metacentrum.cz	cerit	8	128gb	81gb	63%	diem	13.17.09	67%	2.27.59	62%	F - finished (exit 0)		global@cerit-pbs.cerit-sc.cz	5/17/22	12.09 pm
11520737.meta-pbs.metacentrum.cz	fish	sub	diem.sh	70%	3	11520737.meta-pbs.metacentrum.cz	meta	16	128gb	103gb	80%	diem	15.07.04	64%	1.28.11	73%	F - finished (exit 0)		q_2h@meta-pbs.metacentrum.cz	5/18/22	10.19 am
11502258.meta-pbs.metacentrum.cz	fish	sub	diem.sh	70%	4	11502258.meta-pbs.metacentrum.cz	cerit	8	128gb	79gb	61%	diem	13.24.04	67%	2.29.18	62%	F - finished (exit 0)		global@cerit-pbs.cerit-sc.cz	5/17/22	12.11 pm
11520774.meta-pbs.metacentrum.cz	fish	sub	diem.sh	70%	4	11520774.meta-pbs.metacentrum.cz	meta	16	128gb	102gb	80%	diem	14.41.12	64%	1.26.39	72%	F - finished (exit 0)		q_2h@meta-pbs.metacentrum.cz	5/18/22	10.19 am
11502259.meta-pbs.metacentrum.cz	fish	sub	diem.sh	70%	5	11502259.meta-pbs.metacentrum.cz	cerit	8	128gb	80gb	63%	diem	9.43.38	69%	1.45.55	44%	F - finished (exit 0)		global@cerit-pbs.cerit-sc.cz	5/17/22	12.11 pm
11520863.meta-pbs.metacentrum.cz	fish	sub	diem.sh	70%	5	11520863.meta-pbs.metacentrum.cz	cerit	16	128gb	103gb	80%	diem	8.25.35	55%	0.57.39	48%	F - finished (exit 0)		global@cerit-pbs.cerit-sc.cz	5/18/22	10.24 am
11502260.meta-pbs.metacentrum.cz	fish	sub	diem.sh	70%	6	11502260.meta-pbs.metacentrum.cz	cerit	8	128gb	80gb	62%	diem	7.51.45	70%	1.24.21	35%	F - finished (exit 0)		global@cerit-pbs.cerit-sc.cz	5/17/22	12.12 pm
11520864.meta-pbs.metacentrum.cz	fish	sub	diem.sh	70%	6	11520864.meta-pbs.metacentrum.cz	cerit	16	128gb	105gb	82%	diem	10.22.55	58%	1.06.45	56%	F - finished (exit 0)		global@cerit-pbs.cerit-sc.cz	5/18/22	10.25 am
11502261.meta-pbs.metacentrum.cz	fish	sub	diem.sh	70%	7	11502261.meta-pbs.metacentrum.cz	cerit	8	128gb	69gb	54%	diem	7.07.18	69%	1.17.21	32%	F - finished (exit 0)		global@cerit-pbs.cerit-sc.cz	5/17/22	12.12 pm
11520865.meta-pbs.metacentrum.cz	fish	sub	diem.sh	70%	7	11520865.meta-pbs.metacentrum.cz	cerit	16	128gb	83gb	65%	diem	10.26.54	52%	1.15.51	63%	F - finished (exit 0)		global@cerit-pbs.cerit-sc.cz	5/18/22	10.26 am
11502262.meta-pbs.metacentrum.cz	fish	sub	diem.sh	70%	8	11502262.meta-pbs.metacentrum.cz	cerit	8	128gb	80gb	63%	diem	11.38.48	67%	2.10.20	54%	F - finished (exit 0)		global@cerit-pbs.cerit-sc.cz	5/17/22	12.13 pm
11520866.meta-pbs.metacentrum.cz	fish	sub	diem.sh	70%	8	11520866.meta-pbs.metacentrum.cz	cerit	16	128gb	105gb	82%	diem	9.40.21	58%	1.02.41	52%	F - finished (exit 0)		global@cerit-pbs.cerit-sc.cz	5/18/22	10.26 am
11502263.meta-pbs.metacentrum.cz	fish	sub	diem.sh	70%	9	11502263.meta-pbs.metacentrum.cz	cerit	8	128gb	85gb	66%	diem	14.47.41	70%	2.37.54	66%	F - finished (exit 0)		global@cerit-pbs.cerit-sc.cz	5/17/22	12.14 pm
11520867.meta-pbs.metacentrum.cz	fish	sub	diem.sh	70%	9	11520867.meta-pbs.metacentrum.cz	cerit	16	128gb	103gb	81%	diem	15.05.12	59%	1.35.10	79%	F - finished (exit 0)		global@cerit-pbs.cerit-sc.cz	5/18/22	10.27 am
11502264.meta-pbs.metacentrum.cz	fish	sub	diem.sh	70%	10	11502264.meta-pbs.metacentrum.cz	cerit	8	128gb	80gb	62%	diem	13.43.51	71%	2.24.44	60%	F - finished (exit 0)		global@cerit-pbs.cerit-sc.cz	5/17/22	12.15 pm
11520868.meta-pbs.metacentrum.cz	fish	sub	diem.sh	70%	10	11520868.meta-pbs.metacentrum.cz	cerit	16	128gb	106gb	82%	diem	11.35.42	56%	1.17.49	65%	F - finished (exit 0)		global@cerit-pbs.cerit-sc.cz	5/18/22	10.28 am
11518126.meta-pbs.metacentrum.cz	fish	sub	diem.sh	80%	1	11518126.meta-pbs.metacentrum.cz	cerit	16	256gb	140gb	55%	diem	19.37.18	55%	2.14.54	56%	F - finished (exit 0)		global@cerit-pbs.cerit-sc.cz	5/18/22	12.19 am
11518177.meta-pbs.metacentrum.cz	fish	sub	diem.sh	80%	2	11518177.meta-pbs.metacentrum.cz	cerit	16	256gb	139gb	54%	diem	13.24.13	58%	1.26.55	36%	F - finished (exit 0)		global@cerit-pbs.cerit-sc.cz	5/18/22	4.50 am
11518178.meta-pbs.metacentrum.cz	fish	sub	diem.sh	80%	3	11518178.meta-pbs.metacentrum.cz	cerit	16	256gb	139gb	54%	diem	24.02.07	58%	2.35.00	65%	F - finished (exit 0)		global@cerit-pbs.cerit-sc.cz	5/18/22	4.51 am
11518180.meta-pbs.metacentrum.cz	fish	sub	diem.sh	80%	3	11518180.meta-pbs.metacentrum.cz	cerit	16	256gb	142gb	56%	diem	18.45.05	57%	2.02.30	51%	F - finished (exit 0)		global@cerit-pbs.cerit-sc.cz	5/18/22	4.52 am
11518181.meta-pbs.metacentrum.cz	fish	sub	diem.sh	80%	4	11518181.meta-pbs.metacentrum.cz	cerit	16	256gb	137gb	54%	diem	17.09.28	56%	1.55.11	48%	F - finished (exit 0)		global@cerit-pbs.cerit-sc.cz	5/18/22	4.53 am
11518182.meta-pbs.metacentrum.cz	fish	sub	diem.sh	80%	5	11518182.meta-pbs.metacentrum.cz	cerit	16	256gb	140gb	55%	diem	15.20.09	55%	1.43.51	43%	F - finished (exit 0)		global@cerit-pbs.cerit-sc.cz	5/18/22	4.54 am
11518183.meta-pbs.metacentrum.cz	fish	sub	diem.sh	80%	6	11518183.meta-pbs.metacentrum.cz	cerit	16	256gb	141gb	55%	diem	13.33.17	58%	1.27.20	36%	F - finished (exit 0)		global@cerit-pbs.cerit-sc.cz	5/18/22	4.54 am
11518185.meta-pbs.metacentrum.cz	fish	sub	diem.sh	80%	7	11518185.meta-pbs.metacentrum.cz	cerit	16	256gb	142gb	55%	diem	23.41.29	59%	2.29.20	62%	F - finished (exit 0)		global@cerit-pbs.cerit-sc.cz	5/18/22	4.55 am
11518186.meta-pbs.metacentrum.cz	fish	sub	diem.sh	80%	8	11518186.meta-pbs.metacentrum.cz	cerit	16	256gb	142gb	55%	diem	17.16.25	51%	2.06.46	53%	F - finished (exit 0)		global@cerit-pbs.cerit-sc.cz	5/18/22	4.56 am
11518187.meta-pbs.metacentrum.cz	fish	sub	diem.sh	80%	9	11518187.meta-pbs.metacentrum.cz	cerit	16	256gb	138gb	54%	diem	14.39.44	51%	1.48.26	45%	F - finished (exit 0)		global@cerit-pbs.cerit-sc.cz	5/18/22	4.57 am
11518188.meta-pbs.metacentrum.cz	fish	sub	diem.sh	80%	10	11518188.meta-pbs.metacentrum.cz	cerit	16	256gb	141gb	55%	diem	22.09.37	60%	2.19.22	58%	F - finished (exit 0)		global@cerit-pbs.cerit-sc.cz	5/18/22	4.57 am
11518190.meta-pbs.metacentrum.cz	fish	sub	diem.sh	90%	1	11518190.meta-pbs.metacentrum.cz	cerit	16	256gb	184gb	72%	diem	16.15.08	57%	1.47.14	45%	F - finished (exit 0)		global@cerit-pbs.cerit-sc.cz	5/18/22	5.24 am
11520473.meta-pbs.metacentrum.cz	fish	sub	diem.sh	90%	2	11520473.meta-pbs.metacentrum.cz	cerit	16	256gb	187gb	73%	diem	19.23.28	55%	2.11.58	55%	F - finished (exit 0)		global@cerit-pbs.cerit-sc.cz	5/18/22	9.12 am
11518254.meta-pbs.metacentrum.cz	fish	sub	diem.sh	90%	3	11518254.meta-pbs.metacentrum.cz	cerit	16	256gb	182gb	71%	diem	18.52.14	59%	2.00.46	50%	F - finished (exit 0)		global@cerit-pbs.cerit-sc.cz	5/18/22	8.04 am
11520477.meta-pbs.metacentrum.cz	fish	sub	diem.sh	90%	4	11520477.meta-pbs.metacentrum.cz	cerit	16	256gb	185gb	72%	diem	17.07.33	38%	2.49.20	71%	F - finished (exit 0)		global@cerit-pbs.cerit-sc.cz	5/18/22	9.14 am
11518258.meta-pbs.metacentrum.cz	fish	sub	diem.sh	90%	5	11518258.meta-pbs.metacentrum.cz	cerit	16	256gb	183gb	71%	diem	27.46.10	60%	2.52.29	72%	F - finished (exit 0)		global@cerit-pbs.cerit-sc.cz	5/18/22	8.05 am
11520478.meta-pbs.metacentrum.cz	fish	sub	diem.sh	90%	6	11520478.meta-pbs.metacentrum.cz	cerit	16	256gb	183gb	71%	diem	18.38.48	56%	2.04.02	52%	F - finished (exit 0)		global@cerit-pbs.cerit-sc.cz	5/18/22	9.16 am
11520482.meta-pbs.metacentrum.cz	fish	sub	diem.sh	90%	7	11520482.meta-pbs.metacentrum.cz	cerit	16	256gb	182gb	71%	diem	23.13.54	46%	3.09.19	79%	F - finished (exit 0)		global@cerit-pbs.cerit-sc.cz	5/18/22	9.18 am
11520485.meta-pbs.metacentrum.cz	fish	sub	diem.sh	90%	8	11520485.meta-pbs.metacentrum.cz	cerit	16	256gb	186gb	73%	diem	18.22.15	58%	1.57.51	49%	F - finished (exit 0)		global@cerit-pbs.cerit-sc.cz	5/18/22	9.19 am
11518263.meta-pbs.metacentrum.cz	fish	sub	diem.sh	90%	9	11518263.meta-pbs.metacentrum.cz	cerit	16	256gb	189gb	74%	diem	18.31.04	42%	2.46.18	69%	F - finished (exit 0)		global@cerit-pbs.cerit-sc.cz	5/18/22	8.08 am
11520486.meta-pbs.metacentrum.cz	fish	sub	diem.sh	90%	10	11520486.meta-pbs.metacentrum.cz	cerit	16	256gb	160gb	63%	diem	22.00.16	61%	2.15.26	56%	F - finished (exit 0)		global@cerit-pbs.cerit-sc.cz	5/18/22	9.20 am
11518372.meta-pbs.metacentrum.cz	fish	sub	diem.sh	100%	1	11518372.meta-pbs.metacentrum.cz	cerit	16	256gb	183gb	71%	diem	26.52.54	60%	2.49.17	71%	F - finished (exit 0)		global@cerit-pbs.cerit-sc.cz	5/18/22	8.35 am
11520538.meta-pbs.metacentrum.cz	fish	sub	diem.sh	100%	2	11520538.meta-pbs.metacentrum.cz	cerit	16	256gb	180gb	70%	diem	25.59.23	59%	2.44.36	69%	F - finished (exit 0)		global@cerit-pbs.cerit-sc.cz	5/18/22	9.43 am
11520539.meta-pbs.metacentrum.cz	fish	sub	diem.sh	100%	3	11520539.meta-pbs.metacentrum.cz	cerit	16	256gb	181gb	71%	diem	24.12.55	43%	3.28.58	87%	F - finished (exit 0)		global@cerit-pbs.cerit-sc.cz	5/18/22	9.44 am
11520609.meta-pbs.metacentrum.cz	fish	sub	diem.sh	100%	4	11520609.meta-pbs.metacentrum.cz	cerit	16	256gb	179gb	70%	diem	24.11.47	56%	2.42.38	68%	F - finished (exit 0)		global@cerit-pbs.cerit-sc.cz	5/18/22	9.58 am
11520610.meta-pbs.metacentrum.cz	fish	sub	diem.sh	100%	5	11520610.meta-pbs.metacentrum.cz	cerit	16	256gb	225gb	88%	diem	27.07.25	58%	2.55.22	73%	F - finished (exit 0)		global@cerit-pbs.cerit-sc.cz	5/18/22	9.59 am
11520613.meta-pbs.metacentrum.cz	fish	sub	diem.sh	100%	6	11520613.meta-pbs.metacentrum.cz	cerit	16	256gb	181gb	71%	diem	19.37.27	57%	2.09.00	54%	F - finished (exit 0)		global@cerit-pbs.cerit-sc.cz	5/18/22	10.00 am
11520568.meta-pbs.metacentrum.cz	fish	sub	diem.sh	100%	7	11520568.meta-pbs.metacentrum.cz	cerit	16	256gb	211gb	82%	diem	25.41.35	59%	2.41.59	67%	F - finished (exit 0)		global@cerit-pbs.cerit-sc.cz	5/18/22	9.49 am
11520615.meta-pbs.metacentrum.cz	fish	sub	diem.sh	100%	8	11520615.meta-pbs.metacentrum.cz	cerit	16	256gb	179gb	70%	diem	22.26.10	54%	2.36.50	65%	F - finished (exit 0)		global@cerit-pbs.cerit-sc.cz	5/18/22	10.01 am
11520584.meta-pbs.metacentrum.cz	fish	sub	diem.sh	100%	9	11520584.meta-pbs.metacentrum.cz	cerit	16	256gb	180gb	70%	diem	20.36.20	57%	2.15.42	57%	F - finished (exit 0)		global@cerit-pbs.cerit-sc.cz	5/18/22	9.54 am
11520585.meta-pbs.metacentrum.cz	fish	sub	diem.sh	100%	10	11520585.meta-pbs.metacentrum.cz	cerit	16	256gb	179gb	70%	diem	24.17.53	51%	2.58.26	74%	F - finished (exit 0)		global@cerit-pbs.cerit-sc.cz	5/18/22	9.55 am
