## Supplemental Table S3 for "Genome polarisation for detecting barriers to geneflow"

ReferenceChr	Annotation text	Annotation colour	RefRegionDescription	RefRegionStart	RefRegionEnd	RefRegionLength	RegionState	nFeatures	protein coding gene	polymorphic pseudogene	pseudogene	gene segment	%interval in Features
Chr1	pseudo	Grey	hotspot of pseudogenisation	99566121	103351383	3785263	overmerged	19	0	0	19	0	11.01070124
Chr1	If	Blue	Interferon activated genes (innate immunity) (Ifi)	173296051	173859376	563326	overmerged	12	12	0	0	0	52.91358822
Chr2	Olfr	Red	Olfactory (Olfr) gene cluster with introgression	86001215	90232018	4230804	introgressed	228	191	0	37	0	7.052772948
Chr2	Olfr		SAMEA3650366 HET DOM->SPRET introgression (39561 markers)	87399047	90101056	2702010	introgressed
Chr2	Olfr		SAMEA3650367 HOM DOM->SPRET introgression (14902 markers)	87727609	88717904	990296	introgressed
Chr2	pseudo	Grey	hotspot of pseudogenisation	176745857	176920756	174900	overmerged	7	0	0	7	0	12.0102916
Chr4	T cells	Blue	Selection and upkeep of intraepithelial T cells (Skint)	111776643	114102225	2325583	overmerged	11	11	0	0	0	63.20032439
Chr4	pseudo	Grey	hotspot of pseudogenisation	120971986	121336647	364662	overmerged	9	0	0	9	0	2.631477917
Chr4	Vmn	Grey	Vomeronasal gene cluster (All C57BL/6J pseudogenised) (Vmn)	145502182	147606271	2104090	overmerged	6	0	0	6	0	0.092534065
Chr6	IgK	Blue	Immunoglobulin kappa chain variable (Igkv)	67532620	70703738	3171119	overmerged	168	0	0	0	108	2.61658424
Chr6	Klr	Blue	Klr killer cell lectin-like receptor	128586190	131224325	2638136	overmerged	30	26	0	4	0	17.05548918
Chr7	Vmn	Red	Vomeronasal (Vmn) gene cluster with introgression (internal Olfr cluster has NOT introgressed)	4775372	19967753	15192382	introgressed	141	91	0	50	0	6.702326205
Chr7	Vmn		SAMEA3650367 HET DOM->SPRET introgression (35745 markers)	3354799	6330489	2975691	introgressed
Chr7	Vmn		SAMEA3650368 HET DOM->SPRET introgression (37467 markers)	6990142	10775605	3785464	introgressed
Chr7	Vmn		SAMEA3650366 HET DOM->SPRET introgression (34916 markers)	7206868	10782768	3575901	introgressed
Chr7	Mrgpa	Green	MAS-related GPR (Mrgp) The only non-chemosensory gene cluster with overmerging	46835465	47962036	1126572	overmerged	22	13	0	9	0	12.56200225
Chr7	OlfrVmn	Red	Olfactory (Olfr) & Vomeronasal (Vmn) gene cluster with introgression	84459635	86687176	2227542	introgressed	61	32	2	27	0	20.41124253
Chr7	OlfrVmn		SAMEA3650363 HET DOM->SPRET introgression (45004 markers)	84447662	86880049	2432388	introgressed
Chr7	OlfrVmn		SAMEA3650366 HOM DOM->SPRET introgression (34766 markers)	84570624	86443012	1872389	introgressed
Chr7	Vmn	Black	Vomeronasal (Vmn) gene cluster	102125980	105018524	2892545	overmerged	158	130	7	21	0	7.580383365
Chr7	Vkorc1	Red	SAMEA3403368 HET SPRET->DOM introgression (44977 markers)	125567611	128954684	3387074	introgressed
Chr9	Olfr	Black	Olfactory (Olfr) gene cluster	37622644	39986558	2363915	overmerged	123	91	10	22	0	8.16027649
Chr12	pseudo	Grey	hotspot of pseudogenisation	17950735	21826708	3875974	overmerged	78	0	0	78	0	9.676122698
Chr12	IgH	Blue	immunoglobulin heavy variable (Ighv)	113413208	115821921	2408714	overmerged	73	0	0	0	0	0.829031591
Chr13	Vmn	Grey	Vomeronasal gene cluster (All C57BL/6J pseudogenised) (Vmn)	65501070	67021082	1520013	overmerged	13	0	0	13	0	6.481589302
Chr14	T cells	Blue	T cell receptor alpha variable (Trav)	52665424	54215135	1549712	overmerged	130	0	0	0	112	4.320673777
Chr17	MHC	Blue	Histocompatibility 2 (H2)	34193633	37794443	3600811	overmerged	48	36	4	8	0	8.496669223
Chr19	Olfr	Black	Olfactory (Olfr) gene cluster	11805441	13897336	2091896	overmerged	92	67	3	22	0	8.290230489
